# The role of reticulate evolution in biodiversity formation: the case of neotropical *Adiantum* ferns

**DOI:** 10.64898/2026.07.27.740932

**Authors:** Chi-Chuan Chen, Samuli Lehtonen, Jefferson Prado, Blake Fauskee, GoFlag Consortium, Hanna Tuomisto

## Abstract

Hybridization and introgression are thought to play key roles in the formation of biodiversity. However, detecting gene flow between species and understanding reticulation patterns remain challenging, especially in species-rich lineages with complex evolutionary histories. *Adiantum* is a large fern genus, and ecological studies in Amazonia have found that species identification is often difficult due to morphological similarity and overlapping characteristics among species. Although several hybrids have been described in tropical America, comprehensive studies investigating genetic exchanges in this genus are still lacking. We used chloroplast and nuclear phylogenomic data to examine evolutionary relationships among tropical American *Adiantum* species. By combining traditional phylogenetic analyses with advanced bioinformatic methods such as HybSeq-based target capture, reference-guided phasing (HybPhaser), and network-based analyses, we found widespread reticulate evolution involving both recent and ancient hybridization events. These were especially common among those species that have been difficult to delineate morphologically. Our findings indicate that reticulate evolution has played an important role in shaping the diversity of neotropical *Adiantum*, especially within the *tetraphyllum* lineage. Such widespread hybridization has no doubt contributed to morphological ambiguity and taxonomic challenges. Our integrated analytical approach provides a first attempt at untangling the reticulate evolutionary history in this group, and future studies with additional sampling can be expected to clarify the evolutionary processes further.
