## Supplemental Table S1 for "The role of reticulate evolution in biodiversity formation: the case of neotropical *Adiantum* ferns"

### Sheet: Table S1_Adiantum_vouchers_v5
Sample Name & Group		Collection Information				Chloroplast Data				Nuclear Capture Data
Scientific name	lineage	CollCode	Country	AdminBig/locality	CollDate	atpA	chlN	rbcL	rpoA	BioSample accessions
Adiantum capillus-veneris L.	capillus-veneris	Huiet 104 (UC)	U.S.A.	California	–	KU147244	KU147252	KU147273	KU147281	–
Adiantum capillus-veneris L.	capillus-veneris	Huiet 12362	–	–	–	–	–	–	–	SAMN60524286
Adiantum flabellulatum L.	capillus-veneris	Schuettpelz 1016A (DUKE)	Taiwan	–	–	KU147247	–	KU147275	KU147284	–
Adiantum hosei Baker	capillus-veneris	Beaman 10302 (UC)	Malaysia	Labuk & Sugut District	–	MH019358	MH019469	MH019582	MH019704	–
Adiantum induratum Christ	capillus-veneris	WP 963 (MO)	Vietnam	Bo Trach Distr.	–	MH019361	–	MH019585	MH019707	–
Adiantum opacum Copel.	capillus-veneris	Beaman 9054 (MO)	Malaysia	Ranau District	–	MH019381	MH019491	MH019608	MH019728	–
Adiantum stenochlamys Baker	capillus-veneris	Schuettpelz 900A (DUKE)	Malaysia	Jerantut	–	MH019408	–	MH019636	MH019755	–
Adiantum asarifolium Willd.	davidii	Huiet 110 (UC)	Réunion	–	–	MH019323	MH019432	MH019540	MH019662	–
Adiantum bonatianum Brause	davidii	Kuo 1551 (TAIF)	China	Sichuan	–	MH019325	MH019434	MH019542	MH019664	–
Adiantum davidii Franch.	davidii	Kuo 1561 (TAIF)	China	Lugu Lake-Panzhihua	–	MH019337	MH019446	MH019554	MH019677	–
Adiantum erythrochlamys Diels	davidii	Sino-Amer. Exped. 1712 (UC)	China	Shennongjia Forest District	–	–	–	MH019566	MH019689	–
Adiantum fengianum Ching	davidii	Sundue 1005 (NY)	China	Zhon Dien County	–	MH019348	MH019458	MH019568	MH019691	–
Adiantum fimbriatum Christ	davidii	Zhang 1783 (UC)	China	N. Border with Gansu	–	–	MH019459	MH019569	MH019692	–
Adiantum flabellum C.Chr.	davidii	Rakotovao 2310 (MO)	Madagascar	–	–	MH019349	–	MH019570	MH019693	–
Adiantum monochlamys D.C.Eaton	davidii	Li 427 (TAIF)	Taiwan	–	–	MH019376	MH019486	MH019603	MH019723	–
Adiantum reniforme L.	davidii	Larson 61 (UPS)	Spain	Tenerife	–	MH019399	MH019509	MH019625	MH019745	–
Adiantum roborowskii Maxim.	davidii	Kuo 2138 (TAIF)	China	Sichuan	–	MH019401	MH019511	MH019627	MH019747	–
Adiantum taiwanianum Tagawa	davidii	Schuettpelz 1131A (DUKE)	Taiwan	–	–	MH019409	MH019518	MH019637	MH019756	–
Adiantum venustum D.Don	davidii	Boufford 30540 (MO)	China	Xiangcheng Xian	–	–	–	MH019645	MH019764	–
Adiantum digitatum Hook.	digitatum	Wood 14432 (UC)	Bolivia	–	–	KU147246	KU147254	KU147274	KU147283	–
Adiantum digitatum Hook.	digitatum	Huiet 4673	–	–	–	–	–	–	–	SAMN60524287
Adiantum subcordatum Sw.	digitatum	Huiet 8340	–	–	–	–	–	–	–	SAMN60524288
Adiantum subcordatum Sw.	digitatum	Schuettpelz 1406 (DUKE)	Brazil	Serro	–	KU147248	–	KU147277	KU147286	–
Adiantum aethiopicum L.	formosum	Nagalingum 24 (DUKE)	Australia	200 m south of Casula Railway Station, Casula, SE of Sydney	–	KC984436	MH019425	KC984519	MH019655	–
Adiantum aneitense Carruth.	formosum	Johns 10039 (K)	Indonesia	–	–	MH019321	MH019430	MH019538	MH019660	–
Adiantum atroviride Bostock	formosum	Kessler 14196 (Z)	Australia	Rt. 99 from Springbrook to Mudgereeba	–	MH019324	MH019433	MH019541	MH019663	–
Adiantum cf. andicola	formosum	Testo 1091 (VT)	Mexico	San Felipe del Agua	2016-03-27	–	–	–	–	SAMN60524289
Adiantum chilense Kaulf.	formosum	Kelch 127 (UC)	Chile	Entre Lagos. Near Termas de Puyehue	–	MH019331	MH019440	MH019549	MH019671	–
Adiantum chilense var. hirsutum Hook. & Grev.	formosum	Scherson (EIF)	Chile	–	–	–	–	–	–	SAMN60524290
Adiantum chilense var. scabrum (Kaulf.) Hicken	formosum	Scherson (EIF)	Chile	–	–	–	–	–	–	SAMN60524291
Adiantum christii Rosenst.	formosum	Hoogland 6901 (UC)	Papua New Guinea	–	–	–	–	–	MH019672	–
Adiantum concinnum Humb. & Bonpl. ex Willd.	formosum	Grantham 0112-90 (UC)	Costa Rica	Collected 27 km from San Vito, returning from Las Alturas to Wilson BG.	–	KX524413	KX524260	KX524209	KX524360	–
Adiantum cunninghamii Hook.	formosum	A.R.Smith 2914 (UC)	New Zealand	Auckland City	–	MH019335	MH019444	MH019552	MH019675	–
Adiantum diaphanum Blume	formosum	Wuzhishan Fern Survey 67 (MO)	China	Wuzhi Mt.	–	–	MH019452	MH019560	MH019683	–
Adiantum excisum Kunze	formosum	Scherson (EIF12834)	Chile	–	2015-08-31	–	–	–	–	SAMN60524292
Adiantum excisum Kunze	formosum	Scherson s.n. (EIF)	Chile	–	–	–	–	–	–	SAMN60524293
Adiantum formosum R.Br.	formosum	Smith s.n. (UC)	cultivated	–	–	KC984437	KU147257	KC984520	KU147289	–
Adiantum fournieri Copel.	formosum	Webster 14478 (DAV)	New Caledonia	–	–	MH019351	MH019461	MH019572	MH019695	–
Adiantum galeottianum Hook.	formosum	Mickel 7004 (UC)	Mexico	Distrito Putla.	–	KX524401	KX524248	KX524197	KX524348	–
Adiantum gertrudis Espinosa	formosum	Eyerdam 10038 (UC)	Chile	–	–	KX524422	KX524269	MH019575	KX524369	–
Adiantum gertrudis Espinosa	formosum	Scherson (EIF)	Chile	–	–	–	–	–	–	SAMN60524294
Adiantum glabrum Copel.	formosum	l.St.John 15495 (UC)	French Polynesia: Rapa Island	–	–	–	–	MH019576	MH019698	–
Adiantum glanduliferum Link	formosum	Hartwig 54.059-S1 (UC)	Chile	Zapallar.	–	KX524421	KX524268	KX524216	KX524368	–
Adiantum henslovianum Hook.f.	formosum	Fay 1535 (UC)	Venezuela	Edo. Trujillo, Bocono Municipal Park area	–	KX524417	KX524264	KX524213	KX524364	–
Adiantum hispidulum Sw.	formosum	Huiet 4915	–	–	–	–	–	–	–	SAMN60524295
Adiantum hispidulum Sw.	formosum	Schuettpelz 1168A (DUKE)	Taiwan	along Highway 7A, near km 64	–	MH019357	MH019467	MH019580	MH019702	–
Adiantum hornei Baker	formosum	Game 95/10 (UC)	Fiji	Near the base of cliffy rocks, south of summit of Korobaba	–	–	MH019468	MH019581	MH019703	–
Adiantum moorei Baker	formosum	Huamantupa 4525 (MO)	Peru	La Convención, Dist. Maranura, Santa Maria.	–	KX524398	KX524245	KX524194	KX524345	–
Adiantum novae-caledoniae Keyserl.	formosum	van der Werff 16105 (MO)	New Caledonia	Mt. Dzumac	–	MH019379	KX524220	KX524167	KX524318	–
Adiantum oatesii Baker	formosum	Bodenghien 2029 (UC)	Democratic Republic of the Congo (Zaire)	Piste Komwezi-Mamfwe km 11,6	–	KX524403	KX524250	KX524199	KX524350	–
Adiantum orbignyanum Mett. ex Kuhn	formosum	Kessler 9589 (UC)	Bolivia	Prov. Ayopaya	–	KX524397	KX524244	KX524193	KX524344	–
Adiantum orbignyanum Mett. ex Kuhn	formosum	Rothfels 5077 (UC)	Peru	Pasco, Oxapampa	2016-05-24	–	–	–	–	SAMN60524296
Adiantum patens Willd.	formosum	Wilson 2612 (UC)	Ecuador	Canton Quito	–	KX524407	KX524254	KX524203	KX524354	–
Adiantum pearcei Phil.	formosum	Scherson (EIF)	Chile	–	–	–	–	–	–	SAMN60524297
Adiantum poiretii Wikstr.	formosum	Rothfels 5107 (UC)	Peru	Pasco, Oxapampa	2016-05-27	–	–	–	–	SAMN60524298
Adiantum poiretii Wikstr.	formosum	Windham 513 (DUKE)	Mexico	–	–	MH019393	MH019503	MH019620	MH019739	–
Adiantum pseudotinctum Hieron.	formosum	Labiak 3792 (UC)	Brazil	Foz do Iguaçú	–	MH019395	MH019505	–	MH019741	–
Adiantum raddianum C.Presl	formosum	Prado 2148 (DUKE)	Brazil	Municipal de Botucatu	–	MH019398	MH019508	MH019624	MH019744	–
Adiantum raddianum C.Presl	formosum	Morero 399	Argentina	–	2014	–	–	–	–	SAMN60524299
Adiantum raddianum C.Presl	formosum	Rothfels 5007 (UC)	Peru	Pasco, Oxapampa	2016-05-20	–	–	–	–	SAMN60524300
Adiantum raddianum C.Presl	formosum	Testo 1202 (VT)	Colombia	Antioquia, Medellin	2016-07-18	–	–	–	–	SAMN60524301
Adiantum ruizianum Klotzsch	formosum	Werff 16812 (UC)	Peru	Bongara District	–	KX524400	KX524247	KX524196	KX524347	–
Adiantum scabrum Kaulf.	formosum	Landrum 7963 (UC)	Chile	Hill in Villa Anibal Pinto	–	KX524423	KX524270	MH019628	KX524370	–
Adiantum shepherdii Hook.	formosum	Matuda 31053 (UC)	Mexico	Rincón Grande & Llano Grande	–	KX524402	KX524249	KX524198	KX524349	–
Adiantum sp nov	formosum	Testo 1717 (UTCEC)	Ecuador	Pichincha, Mulauco	2018-10-28	–	–	–	–	SAMN60524302
Adiantum sulphureum Kaulf.	formosum	Scherson (EIF12724)	Chile	Provincia de Maipo	2015-08-31	–	–	–	–	SAMN60524303
Adiantum sulphureum Kaulf.	formosum	Gardner 8454 (E)	Chile	–	–	KX524383	KX524231	KX524178	KX524329	–
Adiantum tinctum T.Moore	formosum	Kessler 12373 (UC)	Bolivia	Prov. Ayopaya	–	KX524389	KX524237	KX524185	KX524336	–
Antrophyum latifolium Blume	Outgroup (cpDNA)	Ranker 1774 (COLO)	Papua New Guinea	–	–	EF452076	KU147263	EF452138	KU147297	–
Hecistopteris pumila (A.Spreng.) J.Sm.	Outgroup (cpDNA)	Christenhusz 3976 (TUR)	Guadeloupe	–	–	EF452097	KU147266	KC984524	KU147303	–
Monogramma graminea (Poir.) Schkuhr	Outgroup (cpDNA)	Janssen 2692 (P)	Réunion	St. Philippe	–	EF452102	KU147268	EF452157	KU147304	–
Rheopteris cheesmaniae Alston	Outgroup (cpDNA)	Croft 1749 (A)	Papua New Guinea	–	–	EF452126	KU147270	EF452176	KU147301	–
Vaginularia acrocarpa Holttum	Outgroup (cpDNA)	Ranker 1778 (COLO)	Papua New Guinea	–	–	KC984435	KU147267	EF452156	–	–
Vittaria graminifolia Kaulf.	Outgroup (cpDNA)	Schuettpelz 227 (DUKE)	Ecuador	Zamora-Chinchipe Province, EstaciÛn CientÌfica San Francisco, along Q. Dos Trail	–	EF452128	KU147271	KU147279	KU147302	–
Adiantopsis radiata (L.) Fée	Outgroup (nDNA)	Jones 1236 (TUR)	Panama	–	2008-10-14	–	–	–	–	SAMN60529934
Ananthacorus angustifolius (Sw.) Underw. & Maxon	Outgroup (nDNA)	Jones 1239 (TUR)	Panama	–	–	–	–	–	–	SAMN60529935
Pteris pungens Willd.	Outgroup (nDNA)	Tuomisto 15485 (TUR)	Brazil	Amazonas	2008-04-02	–	–	–	–	SAMN60529936
Adiantum aleuticum (Rupr.) C.A.Paris	pedatum	Windham 3628 (DUKE)	U.S.A.	Washington	–	MH019318	MH019427	MH019535	MH019657	–
Adiantum aleuticum (Rupr.) C.A.Paris	pedatum	Fawcett 834	U.S.A.	California	2017	–	–	–	–	SAMN60524304
Adiantum andicola Liebm.	pedatum	Huiet 5549	–	–	–	–	–	–	–	SAMN60524305
Adiantum andicola Liebm.	pedatum	Rothfels 2641 (DUKE)	Costa Rica	Canton Perez Zeledon	–	KU147243	KU147251	KU147272	KU147280	–
Adiantum andicola Liebm.	pedatum	Sundue 4030 (VT)	Mexico	Oaxaca, Ixtlan, San Pedro Yolox	2015-03-19	–	–	–	–	SAMN60524306
Adiantum braunii Mett. ex Kuhn	pedatum	Rothfels 2 (UC)	Mexico	Municipio de Tepatitlán de Morelos	–	MH019326	MH019435	MH019543	MH019665	–
Adiantum edentulum Christ	pedatum	Lu 222 (KUN)	China	Yunnan	–	–	–	JF935291	–	–
Adiantum feei T.Moore ex Fée	pedatum	Soto 95 (UC)	Honduras	La Esperanza, arriba de los baños públicos	–	–	MH019457	MH019567	MH019690	–
Adiantum formosanum Tagawa	pedatum	Li 1402 (DUKE)	Taiwan	Trail to Chilai Mt. Main Peak	–	MH019350	MH019460	MH019571	MH019694	–
Adiantum jordanii Müll.Hal.	pedatum	Li 1196 (DUKE)	U.S.A.	California, Napa County	–	MH019363	MH019473	MH019587	MH019709	–
Adiantum myriosorum Baker	pedatum	Kuo 2128 (TAIF)	China	Sichuan Province	–	MH019378	MH019488	MH019605	MH019725	–
Adiantum pedatum L.	pedatum	Rothfels 3839 (DUKE)	U.S.A.	North Carolina, Caswell County	–	MH019385	MH019495	MH019612	MH019732	–
Adiantum pedatum L.	pedatum	Huiet 7517	–	–	–	–	–	–	–	SAMN60524307
Adiantum refractum Christ	pedatum	Sundue 980 (DUKE)	China	Emai Shan	–	MH019346	MH019455	MH019564	MH019687	–
Adiantum shastense Huiet & A.R.Sm.	pedatum	Alexander 994 (DUKE)	U.S.A.	California, Shasta County	–	MH019406	MH019516	MH019634	MH019753	–
Adiantum tracyi C.C.Hall ex W.H.Wagner	pedatum	Smith s.n. (UC)	cultivated	–	–	MH019413	MH019522	MH019641	MH019760	–
Adiantum wattii Baker	pedatum	Allard 304 (BM)	Nepal	northeast of Sikles village on north-facing slope on banks of Muckyun River	–	MH019420	MH019528	MH019649	MH019768	–
Adiantum abscissum Schrad.	peruvianum	Hirai 718 (SP)	Brazil	Sobradinho	–	MH019315	MH019423	MH019532	MH019653	–
Adiantum adiantoides (J.Sm.) C.Chr.	peruvianum	Boudrie 3927 (UC)	French Guiana	Région de Saül	–	MH019316	MH019424	MH019533	MH019654	–
Adiantum adiantoides (J.Sm.) C.Chr.	peruvianum	Tuomisto 15656 (TUR)	Brazil	Amazonas	2008-02-07	PZ397642	PZ371037	PZ240100	PZ387442	SAMN60142193
Adiantum aff. leprieurii	peruvianum	Tuomisto 18063 (TUR)	French Guiana	Cayenne	2020-03-09	PZ397716	PZ371174	PZ240101	PZ387578	SAMN60263142
Adiantum anceps Maxon & Morton	peruvianum	Smith 2894 (UC)	cultivated (origin: USA, Miami)	–	–	MH019320	MH019429	MH019537	MH019659	–
Adiantum curvatum Kaulf.	peruvianum	Barbosa 1227 (UC)	Brazil	Paraná	–	MH019336	MH019445	MH019553	MH019676	–
Adiantum krameri B.Zimmer	peruvianum	van der Werff 12986 (UC)	French Guiana	near Saul	–	MH019364	–	MH019588	MH019710	–
Adiantum leprieurii Baker	peruvianum	Boudrie 3926 (UC)	French Guiana	–	–	MH019366	–	MH019590	MH019712	–
Adiantum leprieurii Baker	peruvianum	Tuomisto 17974 (TUR)	French Guiana	Cayenne	2020-03-09	PZ397727	PZ371087	PZ240102	PZ387492	SAMN60263143
Adiantum macrocladum Kl.	peruvianum	Tuomisto 10852 (UC)	Ecuador	Yasuní National Park	–	MH019368	MH019476	MH019592	MH019714	–
Adiantum macrocladum Kl.	peruvianum	Tuomisto 13215 (TUR)	Peru	Madre de Dios	1998-10-12	PZ397737*	PZ371095	PZ240103	PZ387500	SAMN60263144
Adiantum macrocladum Kl.	peruvianum	Tuomisto 16509 (TUR)	Brazil	Amazonas	2012-04-25	PZ397747*	PZ371096	PZ240104	PZ387501	SAMN60142194
Adiantum mathewsianum Hook.	peruvianum	Hatschbach 74482 (UC)	Brazil	Aldeia Indígena São João	–	–	MH019482	MH019598	MH019718	–
Adiantum melanoleucum Willd.	peruvianum	Axelrod 12765 (UC)	Puerto Rico	Bo. Sabana Hoyos	–	MH019373	MH019484	MH019600	MH019720	–
Adiantum mynsseniae J.Prado	peruvianum	Mynssen 356 (UC)	Brazil	Mun. de Mangaratiba	–	MH019377	MH019487	MH019604	MH019724	–
Adiantum ornithopodum C.Presl	peruvianum	Schuettpelz 1429 (DUKE)	Brazil	Jaboticatubas	–	MH019382	MH019492	MH019609	MH019729	–
Adiantum pectinatum Kunze ex Baker	peruvianum	Seidel 8260 (UC)	Bolivia	Prov. Sud Yungas	–	MH019384	MH019494	MH019611	MH019731	–
Adiantum pectinatum Kunze ex Baker	peruvianum	Tuomisto 13173 (TUR)	Peru	Madre de Dios	1998-10-10	PZ397758	PZ371128	PZ240105	PZ387533	SAMN60142195
Adiantum pentadactylon Langsd. & Fisch.	peruvianum	Prado 2003 (SP)	Brazil	Mun. São Paulo	–	MH019386	MH019496	MH019613	MH019733	–
Adiantum peruvianum Klotzsch	peruvianum	Huiet 103 (UC)	cultivated	–	–	EF452070	KU147259	EF452133	KU147292	–
Adiantum peruvianum Klotzsch	peruvianum	Rothfels 5012 (UC)	Peru	Pasco, Oxapampa	2016-05-21	–	–	–	–	SAMN60524308
Adiantum polyphyllum Willd.	peruvianum	Smith s.n. (UC)	cultivated	–	–	MH019394	MH019504	MH019621	MH019740	–
Adiantum pyramidale (L.) Willd.	peruvianum	Christenhusz 3524 (UC)	Puerto Rico	Route 119, km 14.4. Property of Victor Margarito Santiago	–	MH019397	MH019507	MH019623	MH019743	–
Adiantum pyramidale (L.) Willd.	peruvianum	Fawcett 435	Puerto Rico	–	2016	–	–	–	–	SAMN60524309
Adiantum tomentosum Klotzsch	peruvianum	Jimenez 2033 (UC)	Bolivia	–	–	MH019412	MH019521	MH019640	MH019759	–
Adiantum tomentosum Klotzsch	peruvianum	Tuomisto 12748 (TUR)	Peru	Loreto	1998-09-16	PZ397769	PZ371209	PZ240106	PZ387613	–
Adiantum tomentosum Klotzsch	peruvianum	Tuomisto 16113 (TUR)	Brazil	Amazonas	2012-04-07	PZ397779	PZ371210	PZ240107	PZ387614	SAMN60263145
Adiantum tomentosum Klotzsch	peruvianum	Tuomisto 17160 (TUR)	Brazil	Pará	2016-01-23	PZ397790	PZ371211	PZ240108	PZ387615	–
Adiantum tomentosum Klotzsch	peruvianum	Tuomisto 17172 (TUR)	Brazil	Roraima	2016-02-01	PZ397643	PZ371212	PZ240109	PZ387616	–
Adiantum tomentosum Klotzsch	peruvianum	Lehtonen 946 (TUR)	French Guiana	Arrondissement of Cayenne	2013-10-22	PZ397653	–	PZ240110	PZ387617	SAMN60142196
Adiantum trapeziforme L.	peruvianum	Rothfels 2650 (DUKE)	Costa Rica	Canton: Bagaces	–	MH019414	MH019523	MH019642	MH019761	–
Adiantum trapeziforme L.	peruvianum	Ranker 1942 (UC)	French Polynesia	Moorea	2003-12-25	–	–	–	–	SAMN60524310
Adiantum trapeziforme L.	peruvianum	Testo 1050 (VT)	Nicaragua	Rivas, Ometepe	2016-02-26	–	–	–	–	SAMN60524311
Adiantum urophyllum Hook.	peruvianum	Croat 99951 (MO)	Ecuador	–	–	MH019415	–	MH019643	MH019762	–
Adiantum wilesianum Hook.	peruvianum	Cowan 4691 (UC)	Mexico	–	–	MH019421	MH019529	MH019650	MH019769	–
Adiantum wilesianum Hook.	peruvianum	Testo 1286 (VT)	Guatemala	Alta Verapaz, San Agustín Lanquín	2017-03-20	–	–	–	–	SAMN60524312
Adiantum calcareum Gardner	philippense	Hirai 717 (SP)	Brazil	Sobradinho	–	MH019328	MH019437	MH019545	MH019667	–
Adiantum capillus-junonis Rupr.	philippense	Sundue 988 (DUKE)	China	Shi Mian County	–	MH019329	MH019438	MH019547	MH019669	–
Adiantum caudatum L.	philippense	Wu 1837 (MO)	Laos	Tateng District	–	MH019330	MH019439	MH019548	MH019670	–
Adiantum caudatum L.	philippense	Huiet 11746	–	–	–	–	–	–	–	SAMN60524313
Adiantum comorense Fée	philippense	Mwangoka 5695 (MO)	Tanzania	Muheza District	–	MH019334	MH019443	MH019551	–	–
Adiantum deflectens Mart.	philippense	Schuettpelz 1390 (DUKE)	Brazil	Diamantina	–	MH019340	MH019449	MH019557	MH019680	–
Adiantum delicatulum Mart.	philippense	Hirai 704 (SP)	Brazil	Cáceres	–	MH019341	MH019450	MH019558	MH019681	–
Adiantum edgeworthii Hook.	philippense	Kuo 1840 (TAIF)	Vietnam	Hoang Lien National Park	–	MH019347	MH019456	MH019565	MH019688	–
Adiantum gravesii Hance	philippense	Zhang 376 (MO)	China	Ziyuan County	–	MH019356	MH019466	MH019579	MH019701	–
Adiantum incisum Forssk.	philippense	Gereau 6840 (MO)	Tanzania	Ulanga District	–	MH019360	MH019471	MH019584	MH019706	–
Adiantum madagascariense H.Rosend.	philippense	Trigui 531 (MO)	Madagascar	Northern Amber mountain	–	MH019370	MH019478	MH019594	–	–
Adiantum madagascariense var. prolongatum (Bonap.) Tardieu	philippense	Nusbaumer 2749 (MO)	Madagascar	Ampasindava	–	MH019371	MH019479	MH019595	–	–
Adiantum malesianum J.Ghatak	philippense	Schuettpelz 666 (DUKE)	Malaysia	Gombak	–	MH019372	MH019480	MH019596	MH019716	–
Adiantum mariesii Baker	philippense	Wade 2493 (TAIF)	China	–	–	–	MH019481	MH019597	MH019717	–
Adiantum mendoncae Alston	philippense	Pope 266 (BM)	Zimbabwe	Nyoni Hills	–	MH019374	–	MH019601	MH019721	–
Adiantum mettenii Kuhn	philippense	Massawe 364 (MO)	Tanzania	Kilombero District	–	MH019375	MH019485	MH019602	MH019722	–
Adiantum phanerophlebium (Bak.) C.Chr.	philippense	Kluge 8039 (Z)	Madagascar	Parc National de Marojejy	–	MH019388	MH019498	MH019615	–	–
Adiantum philippense L.	philippense	Rothfels 2655 (DUKE)	Costa Rica	Canton Bagaces	–	MH019389	MH019499	MH019616	MH019735	–
Adiantum rhizophytum Schrad.	philippense	Fiaschi 3568 (SPF)	Brazil	–	–	MH019400	MH019510	MH019626	MH019746	–
Adiantum schweinfurthii Kuhn	philippense	Gereau 5966 (MO)	Tanzania	Kigoma District	–	MH019403	MH019513	MH019630	MH019749	–
Adiantum soboliferum Wall. ex Hook.	philippense	Wu 294 (MO)	Laos	Khamkeut District	–	MH019407	MH019517	MH019635	MH019754	–
Adiantum thongthamii Suksanthan	philippense	Suksathan 3303 (QBG)	Thailand	Koh Chang	–	MH019411	MH019520	MH019639	MH019758	–
Adiantum amplum C.Presl	tenerum	Rothfels 08-057 (DUKE)	Costa Rica	–	–	MH019319	MH019428	MH019536	MH019658	–
Adiantum deltoideum Sw.	tenerum	Crosby 507 (UC)	Jamaica	–	–	MH019342	MH019451	MH019559	MH019682	–
Adiantum fragile Sw.	tenerum	Axelrod 12881 (UC)	Puerto Rico	Río Abajo Forest Reserve	–	MH019352	MH019462	MH019573	MH019696	–
Adiantum sericeum D.C.Eaton	tenerum	Smith 3254 (UC)	Cuba	San Blas, Trinidad Mountains	–	–	–	MH019632	MH019751	–
Adiantum tenerum Sw.	tenerum	Huiet 107 (UC)	cultivated	–	–	EF452072	KU147260	EF452134	KU147294	–
Adiantum tenerum Sw.	tenerum	Testo 1293 (VT)	Guatemala	Alta Verapaz, San Agustín Lanquín	2017-03-20	–	–	–	–	SAMN60524314
Adiantum tricholepis Fée	tenerum	Rothfels 3116A (DUKE)	Mexico	Municipio Zapopan	–	KU147249	KU147255	KU147278	KU147287	–
Adiantum tricholepis Fée	tenerum	Huiet 12363	–	–	–	–	–	–	–	SAMN60524315
Adiantum ×oyapokense Jenman	tetraphyllum	Grusz 128 (DUKE)	Costa Rica	Canton: SarapiquÌ	–	MH019416	MH019524	MH019644	MH019763	–
Adiantum ×variopinnatum Jermy & T.G. Walker	tetraphyllum	Sundue 3928 (VT)	Costa Rica	Heredia, Sarapiqui	2015-01-18	–	–	–	–	SAMN60524316
Adiantum aff. argutum	tetraphyllum	Lehtonen 818 (TUR)	French Guiana	Arrondissement of Cayenne	2013-10-05	PZ397663	PZ371136	PZ240111	PZ387541	–
Adiantum aff. diogoanum	tetraphyllum	Tuomisto 10688 (TUR)	Ecuador	Napo	1997-04-19	PZ397672	PZ371055	PZ240112	PZ387460	–
Adiantum aff. diogoanum	tetraphyllum	Tuomisto 16618 (TUR)	Brazil	Amazonas	2012-05-12	PZ397683	PZ371056	PZ240113	PZ387461	SAMN60142197
Adiantum aff. dolosum	tetraphyllum	Tuomisto 17275 (TUR)	Brazil	Roraima	2016-02-17	PZ397694	PZ371176	PZ240114	PZ387580	SAMN60263147
Adiantum aff. fructuosum	tetraphyllum	Jones 538 (TUR)	Costa Rica	Heredia, Sarapiqui	2002-07-18	PZ397705	PZ371203	PZ240115	PZ387607	SAMN60263148
Adiantum aff. glaucescens	tetraphyllum	Tuomisto 17277 (TUR)	Brazil	Roraima	2016-02-17	PZ397713	PZ371185	PZ240116	PZ387589	SAMN60263149
Adiantum aff. lucidum	tetraphyllum	Boudrie 3929 (UC)	French Guiana	Western Grand Boeuf Mort trail, Pelée creek valley and slopes, west of Saül (Station MB 973-96)	–	MH019367	MH019475	MH019591	MH019713	–
Adiantum aff. paraense	tetraphyllum	Tuomisto 15244 (TUR)	Brazil	Amazonas	2008-01-14	PZ397714	PZ371171	PZ240117	PZ387575	SAMN60263150
Adiantum aff. sp37	tetraphyllum	Tuomisto 16718 (TUR)	Brazil	Amazonas	2012-05-24	PZ397715	PZ371091	PZ240118	PZ387496	SAMN60263151
Adiantum alarconianum Gaud.	tetraphyllum	Rubio 1819 (MO)	Ecuador	Guayas: Guayaquil Canton	–	MH019317	MH019426	MH019534	MH019656	–
Adiantum argutum Splitg.	tetraphyllum	Jimenez 2028 (LPB)	Bolivia	–	–	MH019322	MH019431	MH019539	MH019661	–
Adiantum argutum Splitg.	tetraphyllum	Zuquim 1064 (INPA)	Brazil	Pará	2009-12-06	PZ397717	PZ371038	PZ240119	PZ387443	–
Adiantum argutum Splitg.	tetraphyllum	Tuomisto 16729 (TUR)	Brazil	Amazonas	2012-05-25	–	PZ371040	–	PZ387445	–
Adiantum argutum Splitg.	tetraphyllum	Tuomisto 17253 (TUR)	Brazil	Roraima	2016-02-13	PZ397718	PZ371041	PZ240120	PZ387446	SAMN60263152
Adiantum argutum Splitg.	tetraphyllum	Lehtonen 924 (TUR)	French Guiana	Arrondissement of Cayenne	2013-10-18	PZ397719	PZ371042	PZ240121	PZ387447	SAMN60142198
Adiantum cajennense Willd.	tetraphyllum	Boudrie 3931 (UC)	French Guiana	–	–	MH019327	MH019436	MH019544	MH019666	–
Adiantum cajennense Willd.	tetraphyllum	Tuomisto 10859 (TUR)	Ecuador	Napo	1997-04-24	PZ397720	PZ371043	PZ240122	PZ387448	SAMN60263153
Adiantum cajennense Willd.	tetraphyllum	Tuomisto 11088 (TUR)	Peru	Loreto	1997-05-19	PZ397721	PZ371044	PZ240123	PZ387449	–
Adiantum cajennense Willd.	tetraphyllum	Tuomisto 13112 (TUR)	Peru	Madre de Dios	1998-10-07	–	PZ371045	PZ240124	PZ387450	–
Adiantum cajennense Willd.	tetraphyllum	Tuomisto 15202 (TUR)	Brazil	Amazonas	2008-01-11	–	PZ371046	PZ240125	PZ387451	–
Adiantum cajennense Willd.	tetraphyllum	Tuomisto 15779 (TUR)	Brazil	Roraima	2008-02-17	PZ397722	PZ371047	PZ240126	PZ387452	–
Adiantum cajennense Willd.	tetraphyllum	Lehtonen 1002 (TUR)	French Guiana	Arrondissement of Cayenne	2013-10-24	PZ397723	PZ371048	PZ240127	PZ387453	SAMN60142199
Adiantum cajennense Willd.	tetraphyllum	Lehtonen 868 (TUR)	French Guiana	Arrondissement of Cayenne	2013-10-16	PZ397724	PZ371049	PZ240128	PZ387454	–
Adiantum capillatum A.R.Sm. & J.Prado	tetraphyllum	Croat 95353 (MO)	Ecuador	Reserva Guaycuyacu	–	–	–	MH019546	MH019668	–
Adiantum cf. argutum	tetraphyllum	Tuomisto 13248 (TUR)	Peru	Madre de Dios	1998-10-13	PZ397725	PZ371039	PZ240129	PZ387444	SAMN60263154
Adiantum cf. diogoanum	tetraphyllum	Jones 1088 (TUR)	Panama	PN Camino de Cruces	2008-05-09	PZ397726	PZ371153	PZ240130	PZ387558	SAMN60142200
Adiantum cf. isthmicum	tetraphyllum	Jones 904 (TUR)	Panama	Colón, Sierra Llorona	2008-02-29	–	PZ371050	PZ240131	PZ387455	–
Adiantum cf. isthmicum	tetraphyllum	Jones 916 (TUR)	Panama	Colón, Sierra Llorona	2008-03-04	PZ397728	PZ371082	PZ240132	PZ387487	SAMN60142201
Adiantum cf. isthmicum B.Zimmer	tetraphyllum	Jones 1234_A (TUR)	Panama	Cerro Azul	2008-10-14	–	PZ371080	PZ240133	PZ387485	–
Adiantum cf. sp22	tetraphyllum	Tuomisto 11065 (TUR)	Peru	Loreto	1997-05-19	PZ397729	PZ371130	PZ240134	PZ387535	SAMN60263155
Adiantum cf. terminatum	tetraphyllum	Tuomisto 16962 (TUR)	Brazil	Pará	2016-01-11	PZ397730	PZ371182	PZ240135	PZ387586	SAMN60263156
Adiantum cf. tetraphyllum var.2	tetraphyllum	Tuomisto 13091 (TUR)	Peru	Madre de Dios	1998-10-07	PZ392366	PZ371205	PZ240136	PZ387609	–
Adiantum cf. villosum	tetraphyllum	Jones 1238 (TUR)	Panama	Cerro Azul	2008-10-14	PZ397731	PZ371157	PZ240137	PZ387562	–
Adiantum cf. villosum	tetraphyllum	Jones 1136 (TUR)	Panama	MN Barro Colorado	2008-05-28	PZ397732	PZ371154	PZ240138	PZ387559	–
Adiantum cf. wilsonii	tetraphyllum	Jones 907 (TUR)	Panama	Colón, Sierra Llorona	2008-03-03	PZ397733	PZ371081	PZ240139	PZ387486	SAMN60263157
Adiantum cinnamomeum Lellinger & J.Prado	tetraphyllum	Prado 1831 (SP)	Brazil	Itacoatiara	–	MH019332	MH019441	MH019550	MH019673	–
Adiantum cinnamomeum Lellinger & J.Prado	tetraphyllum	Tuomisto 15711 (TUR)	Brazil	Amazonas	2008-02-09	PZ397734	PZ371051	PZ240140	PZ387456	SAMN60142202
Adiantum dawsonii Lellinger & J.Prado	tetraphyllum	Prance 19082 (UC)	Brazil	Gorge of Veu de Noiva	–	MH019338	MH019447	MH019555	MH019678	–
Adiantum decoratum Maxon & Weath.	tetraphyllum	Boudrie 3760 (UC)	French Guiana	Paul Isnard	–	MH019339	MH019448	MH019556	MH019679	–
Adiantum decoratum Maxon & Weath.	tetraphyllum	Tuomisto 13207 (TUR)	Peru	Madre de Dios	1998-10-12	PZ397735	PZ371052	PZ240141	PZ387457	–
Adiantum decoratum Maxon & Weath.	tetraphyllum	Tuomisto 16716 (TUR)	Brazil	Amazonas	2012-05-24	PZ397736	PZ371053	PZ240142	PZ387458	SAMN60263158
Adiantum decoratum Maxon & Weath.	tetraphyllum	Jones 783 (TUR)	Panama	PN Soberanía	2008-02-12	PZ397738	PZ371054	PZ240143	PZ387459	SAMN60142203
Adiantum diogoanum Glaz. ex Baker	tetraphyllum	Jimenez 646 (LPB, UC)	Bolivia	La Paz: Nor Yungas	2001-09-27	–	PZ371057	PZ240144	PZ387462	–
Adiantum discolor J.Prado	tetraphyllum	Labiak 3702 (SP)	Brazil	Buerarema	–	MH019344	–	MH019562	MH019685	–
Adiantum dolosum Kunze	tetraphyllum	Jimenez 2023 (UC)	Bolivia	Prov. Manuripi	–	MH019345	MH019454	MH019563	MH019686	–
Adiantum dolosum Kunze	tetraphyllum	Zuquim 1051 (INPA)	Brazil	Pará, itaituba	2009-12-04	–	PZ371058	PZ240145	PZ387463	–
Adiantum dolosum Kunze	tetraphyllum	Tuomisto 13520 (TUR)	Peru	Madre de Dios	1998-10-27	PZ397739	PZ371059	PZ240146	PZ387464	SAMN60263159
Adiantum dolosum Kunze	tetraphyllum	Tuomisto 15606 (TUR)	Brazil	Amazonas	2008-02-04	PZ397740	PZ371060	PZ240147	PZ387465	–
Adiantum dolosum Kunze	tetraphyllum	Tuomisto 15662 (TUR)	Brazil	Amazonas	2008-02-07	–	PZ371061	PZ240148	PZ387466	SAMN60142204
Adiantum dolosum Kunze	tetraphyllum	Christenhusz 2550 (TUR)	Suriname	Brokopondo	2003-03-05	–	PZ371137	PZ240149	PZ387542	–
Adiantum fuliginosum Fée	tetraphyllum	Boudrie 3925 (UC)	French Guiana	Along the Roche Bateau Loop Trail, southeast of Saül (Station MB 973-92)	–	MH019353	MH019463	MH019574	MH019697	–
Adiantum fuliginosum Fée	tetraphyllum	Lehtonen 1076 (TUR)	French Guiana	Arrondissement of Cayenne	2013-10-29	PZ397741	PZ371062	PZ240150	PZ387467	SAMN60142205
Adiantum fuliginosum Fée	tetraphyllum	Lehtonen 961 (TUR)	French Guiana	Arrondissement of Cayenne	2013-10-22	PZ397742	PZ371063	PZ240151	PZ387468	–
Adiantum fuliginosum Fée	tetraphyllum	Tuomisto 18066 (TUR)	French Guiana	Cayenne	2020-03-13	PZ397743	PZ371181	PZ240152	PZ387585	SAMN60263160
Adiantum glaucescens Kl.	tetraphyllum	Boudrie 3930 (UC)	French Guiana	Along the western Grand Boeuf Mort Loop Trail, Pelée Creek valley, west of Saül (Station MB 973-96)	–	MH019354	MH019464	MH019577	MH019699	–
Adiantum glaucescens Kl.	tetraphyllum	Tuomisto 13665 (TUR)	Peru	Madre de Dios	1998-11-09	–	PZ371064	PZ240153	PZ387469	SAMN60263161
Adiantum glaucescens Kl.	tetraphyllum	Tuomisto 15667 (TUR)	Brazil	Amazonas	2008-02-07	–	PZ371065	PZ240154	PZ387470	–
Adiantum glaucescens Kl.	tetraphyllum	Tuomisto 17187 (TUR)	Brazil	Roraima	2016-02-02	PZ397744	PZ371066	PZ240155	PZ387471	SAMN60263162
Adiantum glaucescens Kl.	tetraphyllum	Lehtonen 811 (TUR)	French Guiana	Arrondissement of Cayenne	2013-10-05	PZ397745	PZ371067	PZ240156	PZ387472	SAMN60142206
Adiantum gracile Fée	tetraphyllum	Prado 2242 (SP)	Brazil	Caldas Novas	–	MH019355	MH019465	MH019578	MH019700	–
Adiantum humile Kunze	tetraphyllum	Tuomisto 11246 (TUR)	Peru	Loreto	1997-05-22	PZ397746	PZ371070	PZ240157	PZ387475	SAMN60263163
Adiantum humile Kunze	tetraphyllum	Boudrie 3934 (UC)	French Guiana	Layon Gros Arbres, Région de Saül	–	MH019359	MH019470	MH019583	MH019705	–
Adiantum humile Kunze	tetraphyllum	Tuomisto 10554 (TUR)	Ecuador	Napo	1997-04-12	PZ397748	PZ371069	PZ240158	PZ387474	SAMN60263164
Adiantum humile Kunze	tetraphyllum	Tuomisto 15745 (TUR)	Brazil	Amazonas	2008-02-13	PZ397749	PZ371073	PZ240159	PZ387478	–
Adiantum humile Kunze	tetraphyllum	Tuomisto 16073 (TUR)	Brazil	Amazonas	2012-04-04	PZ397750	PZ371075	PZ240160	PZ387480	–
Adiantum humile Kunze	tetraphyllum	Lehtonen 897 (TUR)	French Guiana	Arrondissement of Cayenne	2013-10-18	–	PZ371079	PZ240161	PZ387484	SAMN60142207
Adiantum intermedium Sw.	tetraphyllum	Prado 1769 (SJRP)	Brazil	Município de Matão	–	MH019362	MH019472	MH019586	MH019708	–
Adiantum latifolium Lam.	tetraphyllum	Rothfels 08-170 (DUKE)	Costa Rica	Canton Sarapiquí	–	MH019365	MH019474	MH019589	MH019711	–
Adiantum latifolium Lam.	tetraphyllum	Tuomisto 17402 (TUR)	Brazil	Roraima	2016-02-19	PZ397751	PZ371084	PZ240162	PZ387489	–
Adiantum lucidum (Cav.) Sw.	tetraphyllum	Jones 825 (TUR)	Panama	PN Soberanía	2008-02-19	PZ397752	PZ371094	PZ240163	PZ387499	–
Adiantum lucidum (Cav.) Sw.	tetraphyllum	Jones 1000 (TUR)	Panama	Colón, PN San Lorenzo	2008-04-08	PZ397753	PZ371092	PZ240164	PZ387497	SAMN60142208
Adiantum lucidum (Cav.) Sw.	tetraphyllum	Jones 1154 (TUR)	Panama	–	2008-06-25	PZ397754	PZ371093	PZ240165	PZ387498	SAMN60263165
Adiantum lucidum (Cav.) Sw.	tetraphyllum	Jones 808 (TUR)	Panama	PN Soberanía	2008-02-15	PZ397755	PZ371162	PZ240166	PZ387566	SAMN60263166
Adiantum lucidum (Cav.) Sw.	tetraphyllum	Jones 766 (TUR)	Panama	PN Soberanía	2008-02-09	PZ397756	PZ371168	PZ240167	PZ387572	–
Adiantum macrophyllum Sw.	tetraphyllum	Fawcett 473	Puerto Rico	–	2016	–	–	–	–	SAMN60524317
Adiantum macrophyllum Sw.	tetraphyllum	Rothfels 08-094 (DUKE)	Costa Rica	Canton San Vito	–	MH019369	MH019477	MH019593	MH019715	–
Adiantum macrophyllum Sw.	tetraphyllum	Jones 862 (TUR)	Panama	PN Soberanía	2008-02-26	PZ397757	PZ371098	PZ240168	PZ387503	SAMN60263167
Adiantum macrophyllum Sw.	tetraphyllum	Christenhusz 3010 (TUR)	Jamaica	–	2004-01-11	PZ397759	PZ371097	PZ240169	PZ387502	SAMN60263168
Adiantum macrophyllum Sw.	tetraphyllum	Testo 1051 (VT)	Nicaragua	Rivas, Isla Ometepe, Balgue	2016-02-26	–	–	–	–	SAMN60524318
Adiantum mcvaughii Mickel & Beitel,	tetraphyllum	Alava 1603 (UC)	Mexico	Along the road to San Blas	–	–	MH019483	MH019599	MH019719	–
Adiantum nodosum J.Prado, R.Y.Hirai & A.R.Sm.	tetraphyllum	Tuomisto 11250 (TUR)	Peru	Loreto	1997-05-23	–	PZ371103	–	PZ387508	–
Adiantum nodosum J.Prado, R.Y.Hirai & A.R.Sm.	tetraphyllum	Tuomisto 11264 (TUR)	Peru	Loreto	1997-05-23	PZ397760	PZ371104	PZ240170	PZ387509	SAMN60263169
Adiantum nodosum J.Prado, R.Y.Hirai & A.R.Sm.	tetraphyllum	Tuomisto 12722 (TUR)	Peru	Loreto	1998-08-24	PZ397761*	PZ371105	PZ240171	PZ387510	SAMN60263170
Adiantum nudum A.R.Sm.	tetraphyllum	Tuomisto 16997 (TUR)	Brazil	Pará	2016-01-15	PZ397762	PZ371106	PZ240172	PZ387511	SAMN60263171
Adiantum oaxacanum Mickel & Beitel	tetraphyllum	Mickel 5132a (UC)	Mexico	Dto. Pochutla	–	–	MH019489	MH019606	MH019726	–
Adiantum obliquum var.1	tetraphyllum	Tuomisto 13654 (TUR)	Peru	Madre de Dios	1998-11-08	PZ397763	PZ371114	PZ240173	PZ387519	SAMN60263172
Adiantum obliquum var.1	tetraphyllum	Tuomisto 18053 (TUR)	French Guiana	Cayenne	2020-03-15	PZ397764	PZ371117	–	PZ387522	–
Adiantum obliquum var.1	tetraphyllum	Tuomisto 15465 (TUR)	Brazil	Amazonas	2008-01-25	PZ397765	PZ371108	PZ240174	PZ387513	SAMN60142209
Adiantum obliquum var.1	tetraphyllum	Jones 35 (TUR)	Costa Rica	Heredia, Sarapiqui	2001-07-04	PZ397766	PZ371110	PZ240175	PZ387515	SAMN60263173
Adiantum obliquum var.1	tetraphyllum	Jones 812 (TUR)	Panama	PN Soberanía	2008-02-16	PZ397767	PZ371111	PZ240176	PZ387516	SAMN60263174
Adiantum obliquum var.1	tetraphyllum	Tuomisto 10556 (TUR)	Ecuador	Napo	1997-04-12	–	PZ371112	–	PZ387517	–
Adiantum obliquum var.1	tetraphyllum	Tuomisto 11318 (TUR)	Peru	Loreto	1997-05-28	PZ397768*	PZ371113	PZ240177	PZ387518	SAMN60263175
Adiantum obliquum var.1	tetraphyllum	Tuomisto 15835 (TUR)	Brazil	Amazonas	2012-03-24	PZ397770	PZ371115	PZ240178	PZ387520	SAMN60263176
Adiantum obliquum var.1	tetraphyllum	Tuomisto 17178 (TUR)	Brazil	Roraima	2016-02-02	PZ397771	PZ371116	PZ240179	PZ387521	SAMN60263177
Adiantum obliquum var.1	tetraphyllum	Tuomisto 15445 (TUR)	Brazil	Amazonas	2008-01-23	PZ397772	PZ371107	PZ240180	PZ387512	–
Adiantum obliquum var.1	tetraphyllum	Tuomisto 15626 (TUR)	Brazil	Amazonas	2008-02-05	PZ392367	PZ371109	PZ240181	PZ387514	–
Adiantum obliquum var.2	tetraphyllum	Tuomisto 10576 (TUR)	Ecuador	Napo	1997-04-13	–	PZ371118	PZ240182	PZ387523	–
Adiantum obliquum var.2	tetraphyllum	Tuomisto 11075 (TUR)	Peru	Loreto	1997-05-19	PZ397773	PZ371119	PZ240183	PZ387524	SAMN60263178
Adiantum obliquum var.2	tetraphyllum	Tuomisto 16349 (TUR)	Brazil	Amazonas	2012-04-21	PZ397774	PZ371120	PZ240184	PZ387525	SAMN60263179
Adiantum obliquum var.3	tetraphyllum	Christenhusz 2758 (TUR)	Guadeloupe	Basse-Terre	2003-04-02	PZ397775	PZ371121	PZ240185	PZ387526	–
Adiantum obliquum Willd.	tetraphyllum	Fawcett 434	Puerto Rico	–	2016	–	–	–	–	SAMN60524319
Adiantum obliquum Willd.	tetraphyllum	Rothfels 2661 (DUKE)	Costa Rica	Canton Sarapiquí	–	MH019380	MH019490	MH019607	MH019727	–
Adiantum obliquum Willd.	tetraphyllum	Jones 1129 (TUR)	Panama	MN Barro Colorado	2008-05-26	PZ397776*	PZ371100	PZ240186	PZ387505	SAMN60263180
Adiantum obliquum Willd.	tetraphyllum	Jones 734 (TUR)	Panama	PN Soberanía	2008-02-01	–	PZ371101	PZ240187	PZ387506	–
Adiantum obliquum Willd.	tetraphyllum	Jones 797 (TUR)	Panama	PN Soberanía	2008-02-14	PZ397777	PZ371102	PZ240188	PZ387507	–
Adiantum obliquum Willd.	tetraphyllum	Jones 784 (TUR)	Panama	PN Soberanía	2008-02-12	PZ397778	PZ371161	PZ240189	PZ387565	–
Adiantum paraense Hieron.	tetraphyllum	Boudrie 3932 (UC)	French Guiana	Western Grand Boeuf Mort loop trail, Pelée Creek valley, west of Saül (Station MB 973-96)	–	MH019383	MH019493	MH019610	MH019730	–
Adiantum paraense Hieron.	tetraphyllum	Tuomisto 15207 (TUR)	Brazil	Amazonas	2008-01-11	PZ397780	PZ371122	PZ240190	PZ387527	–
Adiantum paraense Hieron.	tetraphyllum	Tuomisto 15432 (TUR)	Brazil	Amazonas	2008-01-22	PZ397781	PZ371123	–	PZ387528	–
Adiantum paraense Hieron.	tetraphyllum	Tuomisto 16931 (TUR)	Brazil	Pará	2016-01-08	PZ397782	PZ371124	PZ240191	PZ387529	SAMN60263181
Adiantum paraense Hieron.	tetraphyllum	Tuomisto 17171 (TUR)	Brazil	Roraima	2016-02-01	PZ397783	PZ371125	PZ240192	PZ387530	SAMN60263182
Adiantum paraense Hieron.	tetraphyllum	Tuomisto 18008 (TUR)	French Guiana	Cayenne	2020-03-10	PZ397784	PZ371126	PZ240193	PZ387531	–
Adiantum paraense Hieron.	tetraphyllum	Lehtonen 996 (TUR)	French Guiana	Arrondissement of Cayenne	2013-10-23	–	PZ371127	PZ240194	PZ387532	SAMN60142210
Adiantum petiolatum Desv.	tetraphyllum	Rothfels 08-178 (DUKE)	Costa Rica	Canton Sarapiquí	–	MH019387	MH019497	MH019614	MH019734	–
Adiantum petiolatum Desv.	tetraphyllum	Tuomisto 17497 (TUR)	Mexico	Veracruz	2017-06-29	PZ397785	PZ371132	PZ240195	PZ387537	SAMN60263183
Adiantum petiolatum Desv.	tetraphyllum	Jones 1086 (TUR)	Panama	PN Camino de Cruces	2008-05-09	PZ397786	PZ371133	PZ240196	PZ387538	–
Adiantum petiolatum Desv.	tetraphyllum	Jones 1147 (TUR)	Panama	MN Barro Colorado	2008-05-28	PZ397787	PZ371134	PZ240197	PZ387539	–
Adiantum petiolatum Desv.	tetraphyllum	Jones 830 (TUR)	Panama	PN Soberanía	2008-02-19	PZ397788	PZ371135	PZ240198	PZ387540	–
Adiantum petiolatum Desv.	tetraphyllum	Testo 919 (VT)	Costa Rica	Heredia, Sarapiqui	2015-04-20	–	–	–	–	SAMN60524320
Adiantum petiolatum Desv.	tetraphyllum	Jones 811 (TUR)	Panama	PN Soberanía	2008-02-16	PZ397789	PZ371078	PZ240199	PZ387483	SAMN60263184
Adiantum petiolatum Desv.	tetraphyllum	Jones 1193 (TUR)	Panama	–	2008-09-16	PZ397791	PZ371156	PZ240200	PZ387561	–
Adiantum phyllitidis J.Sm.	tetraphyllum	Bordenave 8258 (UC)	Suriname	Site BAK 017	–	MH019390	MH019500	MH019617	MH019736	–
Adiantum platyphyllum Sw.	tetraphyllum	Kessler 8643 (UC)	Bolivia	Prov. Ichilo (1 km al S del Campamento Macuñucu)	–	MH019391	MH019501	MH019618	MH019737	–
Adiantum platyphyllum Sw.	tetraphyllum	Tuomisto 10673 (TUR)	Ecuador	Napo	1997-04-18	PZ397792	PZ371138	PZ240201	PZ387543	–
Adiantum platyphyllum Sw.	tetraphyllum	Tuomisto 13263 (TUR)	Peru	Madre de Dios	1998-10-15	–	PZ371139	PZ240202	PZ387544	SAMN60142211
Adiantum platyphyllum Sw.	tetraphyllum	Tuomisto 16390 (TUR)	Brazil	Amazonas	2012-04-23	PZ397793	PZ371140	PZ240203	PZ387545	SAMN60263185
Adiantum poeppigianum (Kuhn) Hieron.	tetraphyllum	Tuomisto 13102 (TUR)	Peru	Madre de Dios	1998-10-07	PZ397794	PZ371141	PZ240204	PZ387546	SAMN60263186
Adiantum poeppigianum (Kuhn) Hieron.	tetraphyllum	Rojas 707 (MO)	Peru	–	–	MH019392	MH019502	MH019619	MH019738	–
Adiantum poeppigianum (Kuhn) Hieron.	tetraphyllum	Tuomisto 16722 (TUR)	Brazil	Amazonas	2012-05-24	–	PZ371142	PZ240205	PZ387547	SAMN60142212
Adiantum pseudocajennense J.Prado, R.Y.Hirai & A.R.Sm.	tetraphyllum	Tuomisto 10589 (TUR)	Ecuador	Napo	1997-04-13	PZ397795	PZ371143	PZ240206	PZ387548	SAMN60263187
Adiantum pulverulentum L.	tetraphyllum	Smith 2889 (UC)	cultivated (origin: Jamaica)	–	–	MH019396	MH019506	MH019622	MH019742	–
Adiantum pulverulentum L.	tetraphyllum	Tuomisto 10559 (TUR)	Ecuador	Napo	1997-04-12	PZ397796	PZ371144	PZ240207	PZ387549	–
Adiantum pulverulentum L.	tetraphyllum	Tuomisto 13553 (TUR)	Peru	Madre de Dios	1998-10-29	–	PZ371145	PZ240208	PZ387550	SAMN60263189
Adiantum pulverulentum L.	tetraphyllum	Tuomisto 16314 (TUR)	Brazil	Amazonas	2012-04-16	PZ397797	PZ371146	PZ240209	PZ387551	SAMN60142213
Adiantum pulverulentum L.	tetraphyllum	Tuomisto 17229 (TUR)	Brazil	Roraima	2016-02-11	PZ397798	PZ371147	PZ240210	PZ387552	SAMN60263190
Adiantum pulverulentum L.	tetraphyllum	Jimenez 1966 (LPB, UC)	Bolivia	Pando	2003-07-29	–	PZ371148	PZ240211	PZ387553	–
Adiantum pulverulentum L.	tetraphyllum	Testo 1049 (VT)	Nicaragua	Rivas, Balgue, Isla Ometepe	2016-02-26	–	–	–	–	SAMN60524321
Adiantum reptans A.Rojas	tetraphyllum	Jones 14 (TUR)	Costa Rica	Heredia, Sarapiqui	2001-07-02	PZ397799	PZ371149	PZ240212	PZ387554	–
Adiantum scalare R.M.Tryon	tetraphyllum	Fuentes 4054 (MO)	Bolivia	Franz Tamayo	–	MH019402	MH019512	MH019629	MH019748	–
Adiantum scalare R.M.Tryon	tetraphyllum	Tuomisto 13192 (TUR)	Peru	Madre de Dios	1998-10-11	–	PZ371150	PZ240213	PZ387555	SAMN60263191
Adiantum scalare R.M.Tryon	tetraphyllum	Tuomisto 16388 (TUR)	Brazil	Amazonas	2012-04-23	PZ397800	PZ371151	PZ240214	PZ387556	–
Adiantum seemannii Hook.	tetraphyllum	Folsom 10108A (DUKE)	Costa Rica	Finca La Selva (OTS Field Station, E of Rio Sarapiquí junction, Puerto Viejo banks)	–	MH019404	MH019514	MH019631	MH019750	–
Adiantum seemannii Hook.	tetraphyllum	Jones 1139 (TUR)	Panama	MN Barro Colorado	2008-05-28	PZ397644	PZ371152	PZ240215	PZ387557	SAMN60142214
Adiantum serratodentatum Humb. & Bonpl. ex Willd.	tetraphyllum	Prado 2222 (UC)	Brazil	Mun. Portelândia	–	MH019405	MH019515	MH019633	MH019752	–
Adiantum sp	tetraphyllum	Jones 775 (TUR)	Panama	PN Soberanía	2008-02-12	PZ397645	PZ371160	PZ240216	PZ387564	–
Adiantum sp	tetraphyllum	Zuquim 1081 (INPA)	Brazil	Pará	2009-12-07	PZ397646	PZ371068	PZ240217	PZ387473	–
Adiantum sp	tetraphyllum	Christenhusz 4763 (TUR)	Brazil	Parana	2008-02-14	–	PZ371099	PZ240218	PZ387504	SAMN60263192
Adiantum sp	tetraphyllum	Jones 816 (TUR)	Panama	PN Soberanía	2008-02-16	–	PZ371163	PZ240219	PZ387567	–
Adiantum sp	tetraphyllum	Jones 902 (TUR)	Panama	Colón, Sierra Llorona	2008-02-29	PZ397647	PZ371165	PZ240220	PZ387569	SAMN60263193
Adiantum sp	tetraphyllum	Jones 906 (TUR)	Panama	Colón, Sierra Llorona	2008-03-03	–	PZ371169	PZ240221	PZ387573	–
Adiantum sp	tetraphyllum	Jones 756 (TUR)	Panama	PN Soberanía	2008-02-09	PZ397648	PZ371159	PZ240222	–	–
Adiantum sp15	tetraphyllum	Tuomisto 15243 (TUR)	Brazil	Amazonas	2008-01-14	PZ397649	PZ371170	PZ240223	PZ387574	SAMN60263195
Adiantum sp17	tetraphyllum	Tuomisto 16637 (TUR)	Brazil	Amazonas	2012-05-13	PZ397650	PZ371172	PZ240224	PZ387576	–
Adiantum sp17	tetraphyllum	Tuomisto 16685 (TUR)	Brazil	Amazonas	2012-05-18	PZ397651	PZ371173	PZ240225	PZ387577	–
Adiantum sp20	tetraphyllum	Tuomisto 17150 (TUR)	Brazil	Pará	2016-01-22	PZ392368	PZ371175	PZ240226	PZ387579	SAMN60263197
Adiantum sp21	tetraphyllum	Tuomisto 16975 (TUR)	Brazil	Pará	2016-01-12	PZ397652	PZ371177	PZ240227	PZ387581	SAMN60263198
Adiantum sp21	tetraphyllum	Tuomisto 17140 (TUR)	Brazil	Pará	2016-01-21	PZ397654	PZ371178	PZ240228	PZ387582	SAMN60263199
Adiantum sp22	tetraphyllum	Tuomisto 17197 (TUR)	Brazil	Roraima	2016-02-02	PZ392369	PZ371179	PZ240229*	PZ387583	SAMN60263200
Adiantum sp22	tetraphyllum	Tuomisto 17235 (TUR)	Brazil	Roraima	2016-02-11	PZ397655	PZ371180	PZ240230	PZ387584	–
Adiantum sp25	tetraphyllum	Tuomisto 17240 (TUR)	Brazil	Roraima	2016-02-12	PZ397656	PZ371183	PZ240231	PZ387587	SAMN60263201
Adiantum sp26	tetraphyllum	Tuomisto 17298 (TUR)	Brazil	Roraima	2016-02-19	PZ397657	PZ371184	PZ240232	PZ387588	SAMN60263202
Adiantum sp32	tetraphyllum	Tuomisto 13908 (TUR)	Peru	Loreto	2002-07-12	PZ397658	PZ371196	PZ240233	PZ387600	SAMN60263203
Adiantum sp33	tetraphyllum	Jones 856 (TUR)	Panama	PN Soberanía	2008-02-25	PZ397659	PZ371164	PZ240234	PZ387568	SAMN60263204
Adiantum sp33	tetraphyllum	Tuomisto 13073 (TUR)	Peru	Madre de Dios	1998-10-06	–	PZ371083	PZ240235	PZ387488	SAMN60263205
Adiantum sp33	tetraphyllum	Jones 445 (TUR)	Costa Rica	Heredia, Sarapiqui	2002-05-08	–	PZ371086	PZ240236	PZ387491	SAMN60263206
Adiantum sp34	tetraphyllum	Tuomisto 10677 (TUR)	Ecuador	Napo	1997-04-18	–	PZ371129	PZ240237	PZ387534	–
Adiantum sp34	tetraphyllum	Tuomisto 16786 (TUR)	Brazil	Amazonas	2012-06-03	PZ397660	PZ371131	PZ240238	PZ387536	SAMN60142215
Adiantum sp35	tetraphyllum	Tuomisto 13087 (TUR)	Peru	Madre de Dios	1998-10-07	PZ397661	PZ371072	PZ240239	PZ387477	–
Adiantum sp35	tetraphyllum	Tuomisto 17234 (TUR)	Brazil	Roraima	2016-02-11	PZ397662	PZ371076	PZ240240	PZ387481	SAMN60263207
Adiantum sp35	tetraphyllum	Tuomisto 17295 (TUR)	Brazil	Roraima	2016-02-19	PZ397664	PZ371077	PZ240241	PZ387482	SAMN60263208
Adiantum sp35	tetraphyllum	Tuomisto 11920 (TUR)	Ecuador	Napo	1998-03-20	–	PZ371071	PZ240242	PZ387476	–
Adiantum sp35	tetraphyllum	Christenhusz 3170 (TUR)	Jamaica	Portland	2004-01-20	PZ397665	PZ371085	PZ240243	PZ387490	–
Adiantum sp36	tetraphyllum	Tuomisto 17506 (TUR)	Mexico	Oaxaca	2017-07-03	PZ397666	PZ371204	PZ240244	PZ387608	SAMN60263211
Adiantum sp37	tetraphyllum	Tuomisto 13099 (TUR)	Peru	Madre de Dios	1998-10-07	PZ397667	PZ371089	PZ240245	PZ387494	SAMN60263212
Adiantum sp37	tetraphyllum	Tuomisto 13271 (TUR)	Peru	Madre de Dios	1998-10-15	–	PZ371090	PZ240246	PZ387495	SAMN60263213
Adiantum sp6	tetraphyllum	Tuomisto 13620 (TUR)	Peru	Madre de Dios	1998-11-03	PZ397668	PZ371186	PZ240247	PZ387590	SAMN60263214
Adiantum sp6	tetraphyllum	Tuomisto 13666 (TUR)	Peru	Madre de Dios	1998-11-09	PZ397669*	PZ371187	PZ240248	PZ387591	SAMN60263215
Adiantum sp6	tetraphyllum	Tuomisto 16966 (TUR)	Brazil	Pará	2016-01-12	PZ397670	PZ371188	PZ240249	PZ387592	SAMN60263216
Adiantum sp6	tetraphyllum	Tuomisto 16772 (TUR)	Brazil	Amazonas	2012-06-02	–	PZ371189	PZ240250	PZ387593	–
Adiantum sp7	tetraphyllum	Tuomisto 17231 (TUR)	Brazil	Roraima	2016-02-11	PZ392370	PZ371190	PZ240251	PZ387594	SAMN60263217
Adiantum sp7	tetraphyllum	Tuomisto 17254 (TUR)	Brazil	Roraima	2016-02-13	PZ397671	PZ371191	PZ240252	PZ387595	–
Adiantum sp8	tetraphyllum	Zuquim 1079 (INPA)	Brazil	Pará	2009-12-07	PZ397673	PZ371088	PZ240253	PZ387493	–
Adiantum sp8	tetraphyllum	Tuomisto 16763 (TUR)	Brazil	Amazonas	2012-05-30	PZ397674	PZ371192	PZ240254	PZ387596	SAMN60263218
Adiantum sp8	tetraphyllum	Tuomisto 16944 (TUR)	Brazil	Pará	2016-01-09	PZ397675	PZ371193	PZ240255	PZ387597	SAMN60263219
Adiantum sp8	tetraphyllum	Tuomisto 16164 (TUR)	Brazil	Amazonas	2012-04-13	PZ397676	PZ371194	PZ240256	PZ387598	–
Adiantum terminatum Kunze ex Miq.	tetraphyllum	Tuomisto 16042 (TUR)	Brazil	Amazonas	2012-04-02	PZ397677	PZ371074	PZ240257	PZ387479	SAMN60263220
Adiantum terminatum Kunze ex Miq.	tetraphyllum	Boudrie 3933 (UC)	French Guiana	Near 'Gros Arbres' trail loop, SW of Saül. Station MB 973-93	–	MH019410	MH019519	MH019638	MH019757	–
Adiantum terminatum Kunze ex Miq.	tetraphyllum	Tuomisto 10502 (TUR)	Ecuador	Napo	1997-04-07	PZ397678	PZ371195	PZ240258	PZ387599	SAMN60263221
Adiantum terminatum Kunze ex Miq.	tetraphyllum	Tuomisto 15242 (TUR)	Brazil	Amazonas	2008-01-14	PZ397679	PZ371197	PZ240259	PZ387601	SAMN60142216
Adiantum terminatum Kunze ex Miq.	tetraphyllum	Tuomisto 15623 (TUR)	Brazil	Amazonas	2008-02-05	PZ397680	PZ371198	PZ240260	PZ387602	–
Adiantum terminatum Kunze ex Miq.	tetraphyllum	Tuomisto 16938 (TUR)	Brazil	Pará	2016-01-08	PZ397681	PZ371199	PZ240261	PZ387603	–
Adiantum terminatum Kunze ex Miq.	tetraphyllum	Tuomisto 18070 (TUR)	French Guiana	Cayenne	2020-03-13	PZ397682	PZ371200	PZ240262	PZ387604	SAMN60263222
Adiantum terminatum Kunze ex Miq.	tetraphyllum	Jones 438 (TUR)	Costa Rica	Heredia, Sarapiqui	2002-05-02	PZ397684	PZ371201	PZ240263	PZ387605	SAMN60263223
Adiantum terminatum Kunze ex Miq.	tetraphyllum	Lehtonen 951 (TUR)	French Guiana	Arrondissement of Cayenne	2013-10-22	PZ397685	PZ371202	PZ240264	PZ387606	–
Adiantum tetraphyllum Humb. & Bonpl. ex Willd.	tetraphyllum	Huiet 105 (UC)	cultivation (org. Venezuela)	–	–	EF452073	KU147261	EF452135	KU147295	–
Adiantum tetraphyllum Humb. & Bonpl. ex Willd.	tetraphyllum	Rothfels 4997 (UC)	Peru	Pasco, Oxapampa	2016-05-20	–	–	–	–	SAMN60524322
Adiantum tetraphyllum Humb. & Bonpl. ex Willd.	tetraphyllum	Testo 1010 (VT)	Costa Rica	Puntarenas, Dos Brazos del Tigre	2016-02-06	–	–	–	–	SAMN60524323
Adiantum tetraphyllum var.2	tetraphyllum	Tuomisto 13258 (TUR)	Peru	Madre de Dios	1998-10-15	PZ397686	PZ371208	PZ240265	PZ387612	SAMN60263224
Adiantum tetraphyllum var.2	tetraphyllum	Tuomisto 13097 (TUR)	Peru	Madre de Dios	1998-10-07	PZ397687	PZ371206	PZ240266	PZ387610	SAMN60263225
Adiantum tetraphyllum var.2	tetraphyllum	Tuomisto 13201 (TUR)	Peru	Madre de Dios	1998-10-12	PZ397688	PZ371207	PZ240267	PZ387611	SAMN60263226
Adiantum tuomistoanum J. Prado	tetraphyllum	Tuomisto 15442 (TUR)	Brazil	Amazonas	2008-01-23	PZ397689	PZ371218	PZ240268	PZ387623	–
Adiantum tuomistoanum J. Prado	tetraphyllum	Tuomisto 15275 (TUR)	Brazil	Amazonas	2008-01-16	PZ397690	PZ371217	PZ240269	PZ387622	SAMN60263227
Adiantum tuomistoanum J. Prado	tetraphyllum	Lehtonen 882 (TUR)	French Guiana	Arrondissement of Cayenne	2013-10-16	PZ397691	PZ371224	PZ240270	PZ387629	–
Adiantum tuomistoanum J. Prado	tetraphyllum	Tuomisto 11317 (TUR)	Peru	Loreto	1997-05-28	PZ397692*	PZ371213	PZ240271	PZ387618	SAMN60263228
Adiantum tuomistoanum J. Prado	tetraphyllum	Tuomisto 11358 (TUR)	Peru	Loreto	1997-05-31	PZ397693	PZ371214	PZ240272	PZ387619	–
Adiantum tuomistoanum J. Prado	tetraphyllum	Tuomisto 12746 (TUR)	Peru	Loreto	1998-09-16	PZ397695	PZ371215	PZ240273	PZ387620	–
Adiantum tuomistoanum J. Prado	tetraphyllum	Tuomisto 15241 (TUR)	Brazil	Amazonas	2008-01-14	PZ397696	PZ371216	PZ240274	PZ387621	SAMN60142217
Adiantum tuomistoanum J. Prado	tetraphyllum	Tuomisto 15752 (TUR)	Brazil	Amazonas	2008-02-14	PZ397697	PZ371219	PZ240275	PZ387624	SAMN60263229
Adiantum tuomistoanum J. Prado	tetraphyllum	Tuomisto 15761 (TUR)	Brazil	Roraima	2008-02-15	PZ397698	PZ371220	PZ240276	PZ387625	–
Adiantum tuomistoanum J. Prado	tetraphyllum	Tuomisto 17114 (TUR)	Brazil	Pará	2016-01-19	PZ397699	PZ371221	PZ240277	PZ387626	SAMN60263230
Adiantum tuomistoanum J. Prado	tetraphyllum	Tuomisto 17149B (TUR)	Brazil	Pará	2016-01-22	PZ397700	PZ371222	PZ240278	PZ387627	–
Adiantum tuomistoanum J. Prado	tetraphyllum	Tuomisto 18021 (TUR)	French Guiana	Cayenne	2020-03-11	PZ397701	PZ371223	PZ240279	PZ387628	–
Adiantum tuomistoanum J. Prado	tetraphyllum	Lehtonen 955 (TUR)	French Guiana	Arrondissement of Cayenne	2013-10-22	PZ397702	PZ371225	PZ240280	PZ387630	SAMN60263231
Adiantum villosissimum Mett. ex Kuhn	tetraphyllum	Moran 7633 (NY)	Ecuador	ca. 15 km N of Limón	–	MH019417	MH019525	MH019646	MH019765	–
Adiantum villosum L.	tetraphyllum	Jones 740 (TUR)	Panama	PN Soberanía	2008-02-07	PZ397703	PZ371158	PZ240281	PZ387563	SAMN60263232
Adiantum villosum L.	tetraphyllum	Jones 1198 (TUR)	Panama	PN Chagres	2008-09-18	PZ397704	PZ371167	PZ240282	PZ387571	SAMN60263233
Adiantum villosum L.	tetraphyllum	Huiet 108 (UC)	Peru	–	–	MH019418	MH019526	MH019647	MH019766	–
Adiantum villosum L.	tetraphyllum	Jones 1173 (TUR)	Panama	MN Barro Colorado	2008-07-03	PZ397706	PZ371155	PZ240283	PZ387560	SAMN60263234
Adiantum villosum L.	tetraphyllum	Jones 903 (TUR)	Panama	Colón, Sierra Llorona	2008-02-29	PZ397707	PZ371166	PZ240284	PZ387570	SAMN60142218
Adiantum vivesii Proctor	tetraphyllum	Christenhusz 2678 (TUR)	Martinique	–	2003-03-17	PZ397708	PZ371226	PZ240285	PZ387631	SAMN60263235
Adiantum vogelii Mett. ex Kuhn	tetraphyllum	Schmidt 2216 (UC)	Ghana	–	–	MH019419	MH019527	MH019648	MH019767	–
Adiantum wilsonii Hook.	tetraphyllum	van der Werff 22298 (MO)	Panama	Teck Cominco Petaquilla mining concession	–	MH019422	MH019530	MH019651	MH019770	–
Adiantum wilsonii Hook.	tetraphyllum	Tuomisto 10854 (TUR)	Ecuador	Napo	1997-04-23	PZ397709	PZ371227	–	PZ387632	SAMN60263236
Adiantum wilsonii Hook.	tetraphyllum	Jones 701 (TUR)	Panama	PN Soberanía	2008-01-29	PZ397710	PZ371228	PZ240286	PZ387633	SAMN60142219
Adiantum wilsonii Hook.	tetraphyllum	Jones 782 (TUR)	Panama	PN Soberanía	2008-02-12	PZ397711	PZ371229	PZ240287	PZ387634	SAMN60263237
Adiantum windischii J.Prado	tetraphyllum	Prance 23898 (UC)	Brazil	Rio Javari	–	–	MH019531	MH019652	MH019771	–
Adiantum windischii J.Prado	tetraphyllum	Jimenez 1977 (LPB, UC)	Bolivia	Pando	2003-07-31	PZ397712	PZ371230	PZ240288	PZ387635	–
